# Responses of carbapenemase-producing and non-producing carbapenem-resistant *Pseudomonas aeruginosa* strains to meropenem revealed by quantitative tandem mass spectrometry proteomics

**DOI:** 10.1101/2022.10.23.513223

**Authors:** Francisco Salvà-Serra, Daniel Jaén-Luchoro, Nachiket P. Marathe, Ingegerd Adlerberth, Edward R. B. Moore, Roger Karlsson

## Abstract

*Pseudomonas aeruginosa* is an opportunistic pathogen with increasing incidence of multidrug-resistant strains, including resistance to last-resort antibiotics, such as carbapenems. Resistances are often due to complex interplays of naturally and acquired resistance mechanisms that are enhanced by its remarkably large regulatory network.

This study describes the proteomic responses of two carbapenem-resistant *P. aeruginosa* strains of high-risk clones ST235 and ST395 to subminimal inhibitory concentrations (sub-MICs) of meropenem by identifying differentially expressed proteins and pathways. Strain CCUG 51971, carries a VIM-4 metallo-β-lactamase or ‘classical’ carbapenemase, and strain CCUG 70744 carries no known acquired carbapenem-resistance genes and exhibits ‘non-classical’ carbapenem-resistance. Each strain was cultivated with different sub-MICs of meropenem, and analyzed, using quantitative shotgun proteomics, based on tandem mass tag (TMT) isobaric labeling followed by nano-liquid chromatography tandem-mass spectrometry.

Exposure of both strains to sub-MICs meropenem resulted in hundreds of differentially expressed proteins, including β-lactamases, proteins associated with transport, peptidoglycan metabolism, cell wall organization, and regulatory proteins. Strain CCUG 51971 showed up-regulation of intrinsic β-lactamases and VIM-4 carbapenemase, while CCUG 70744 exhibited a combination of up-regulated intrinsic β-lactamases, efflux pumps, penicillin-binding proteins and down-regulation of porins. All components of the H1 type VI secretion system were up-regulated in strain CCUG 51971. Enrichment analyses revealed multiple metabolic pathways affected in both strains.

Sub-MICs of meropenem cause marked changes in the proteomes of carbapenem-resistant strains of *P. aeruginosa* exhibiting different resistance mechanisms, involving a wide range of proteins, many uncharacterized, which might play a role in the susceptibility of *P. aeruginosa* to meropenem.
