## Supplementary Table 1 for "Responses of carbapenemase-producing and non-producing carbapenem-resistant *Pseudomonas aeruginosa* strains to meropenem revealed by quantitative tandem mass spectrometry proteomics"

### Sheet: Summary of detected proteins
Strain	Subset	No. of proteins	No. of peptides	No. of unique peptides	No. of razor peptides	No. of peptide spectra matches (PSM)	Average coverage
P. aeruginosa CCUG 51971	Proteins detected (>1 peptide)	3603	27409	26945	189	90306	0.256
	Proteins quantitated (>1 peptide)	3271	26487	26083	188	88770	0.269
P. aeruginosa CCUG 70744	Proteins detected (>1 peptide)	3512	28273	27997	123	91652	0.287
	Proteins quantitated (>1 peptide)	3263	27654	27386	122	90777	0.3
