## Supplementary Table 8 for "Responses of carbapenemase-producing and non-producing carbapenem-resistant *Pseudomonas aeruginosa* strains to meropenem revealed by quantitative tandem mass spectrometry proteomics"

### Sheet: H1-T6SS CCUG 51971
	RefSeq		SecReT6				Pseudomonas Genome Database				8 µg/ml VS 0 µg/ml			128 µg/ml VS 0 µg/ml			256 µg/ml VS 0 µg/ml			0 µg/ml VS CCUG 56489 (= PAO1) 0 µg/ml
	Product	Accession	Component	Best hit protein	Identities (%)	E-value	PAO1 orthologue	Product description	# Peptides	# PSMs	Fold change	p-value	Regulation	Fold change	p-value	Regulation	Fold change	p-value	Regulation	Fold change	p-value	Basal abundance	COG categories	Gene Onthology (GO) IDs	GO names	Enzyme Comission (EC) numbers	Enzyme Names	InterPro IDs	InterPro GO IDs	InterPro GO names
H1-T6SS region	serine/threonine protein kinase PpkA	WP_014603460.1	-	-	-	-	PA0074	serine/threonine protein kinase PpkA	26	63	1.14545	0.000137751		-1.1278	0.00333877		2.06832	3.01981e-06	Up	2.42	7.06833e-05	Higher	KLT	P:GO:0006468; F:GO:0004674; F:GO:0005524	P:protein phosphorylation; F:protein serine/threonine kinase activity; F:ATP binding	EC:2.7.1	Transferring phosphorus-containing groups	G3DSA:1.10.510.10 (GENE3D); G3DSA:3.30.200.20 (GENE3D); IPR000719 (PFAM); IPR002035 (PFAM); IPR036465 (G3DSA:3.40.50.GENE3D); mobidb-lite (MOBIDB_LITE); mobidb-lite (MOBIDB_LITE); mobidb-lite (MOBIDB_LITE); mobidb-lite (MOBIDB_LITE); mobidb-lite (MOBIDB_LITE); PTHR43289:SF18 (PANTHER); PTHR43289 (PANTHER); IPR008271 (PROSITE_PATTERNS); IPR017441 (PROSITE_PATTERNS); IPR002035 (PROSITE_PROFILES); I…	P:GO:0006468; F:GO:0004672; F:GO:0005524	P:protein phosphorylation; F:protein kinase activity; F:ATP binding
	serine/threonine phosphatase PppA	WP_003083639.1	-	-	-	-	PA0075	PppA	5	13	1.07347	0.167183		1.31197	0.0020269		2.07063	1.14239e-05	Up	2.01715	0.0171955	Higher	T	P:GO:0006470; P:GO:0050709; F:GO:0004722	P:protein dephosphorylation; P:negative regulation of protein secretion; F:protein serine/threonine phosphatase activity	EC:3.1.3.16	Protein-serine/threonine phosphatase	PF13672 (PFAM); IPR036457 (G3DSA:3.60.40.GENE3D); PTHR13832:SF321 (PANTHER); IPR015655 (PANTHER); IPR001932 (PROSITE_PROFILES); IPR001932 (CDD); IPR036457 (SUPERFAMILY)	P:GO:0006470; F:GO:0004722; F:GO:0016791	P:protein dephosphorylation; F:protein serine/threonine phosphatase activity; F:phosphatase activity
	T6SS-associated protein TagF	WP_003083642.1	-	-	-	-	PA0076	TagF1	4	10	1.16484	0.0192381		1.16843	0.0274376		2.62685	7.20785e-06	Up	1.83572	1.4387e-05	Higher	S					IPR017748 (PFAM); IPR038225 (G3DSA:3.40.1730.GENE3D); IPR017748 (PIRSF); IPR017748 (TIGRFAM)	no GO terms	no GO terms
	T6SS membrane subunit TssM	WP_003083648.1	TssM	T6CP015346	99.83	0			32	76	1.11832	0.107912		-1.00562	0.828305		2.47666	1.98989e-08	Up				S	C:GO:0016021	C:integral component of membrane			Coil (COILS); Coil (COILS); IPR010623 (PFAM); IPR009612 (PFAM); IPR025743 (PFAM); IPR017731 (TIGRFAM); mobidb-lite (MOBIDB_LITE); PTHR36153:SF1 (PANTHER); PTHR36153 (PANTHER); cd00882 (CDD); IPR027417 (SUPERFAMILY)	no GO terms	no GO terms
	DotU family type VI secretion system protein	WP_014603461.1	TssL	T6CP005095	99.77	0	PA0078	TssL1	13	38	1.08543	0.098824		-1.24645	0.000798473		2.46185	6.08427e-06	Up	1.69652	0.00221504	Higher	N	C:GO:0016021	C:integral component of membrane			IPR036737 (G3DSA:3.30.1330.GENE3D); IPR017733 (TIGRFAM); IPR017732 (TIGRFAM); IPR038522 (G3DSA:1.25.40.GENE3D); IPR017732 (PFAM); IPR006665 (PFAM); mobidb-lite (MOBIDB_LITE); PTHR30329:SF4 (PANTHER); PTHR30329 (PANTHER); IPR006665 (PROSITE_PROFILES); IPR006665 (CDD); IPR036737 (SUPERFAMILY)	no GO terms	no GO terms
	T6SS baseplate subunit TssK	WP_003115052.1	TssK	T6CP015347	100	0	PA0079	TssK1	18	58	1.02054	0.546271		1.09251	0.0517074		2.08071	9.63132e-07	Up	2.48214	7.49017e-06	Higher	S					IPR010263 (TIGRFAM); IPR010263 (PFAM); IPR010263 (PANTHER); PTHR35566:SF1 (PANTHER)	no GO terms	no GO terms
	T6SS lipoprotein TssJ	WP_003083660.1	TssJ	T6CP015348	100	5.85e-112	PA0080	TssJ1	3	5	-1.07023	0.617872		1.06323	0.712826		2.66921	0.000700333	Up	2.24798	0.00590583	Higher	S					IPR017734 (PFAM); IPR017734 (TIGRFAM); IPR038706 (G3DSA:2.60.40.GENE3D); IPR017734 (PANTHER); PS51257 (PROSITE_PROFILES)	no GO terms	no GO terms
	T6SS-associated FHA domain protein TagH	WP_034065165.1	-	-	-	-	PA0081	Fha1	12	30	1.0256	0.553119		1.16618	0.00872811		2.3867	2.63376e-07	Up				T	F:GO:0005515	F:protein binding			G3DSA:2.60.200.20 (GENE3D); IPR000253 (PFAM); IPR017735 (TIGRFAM); mobidb-lite (MOBIDB_LITE); mobidb-lite (MOBIDB_LITE); mobidb-lite (MOBIDB_LITE); mobidb-lite (MOBIDB_LITE); IPR000253 (PROSITE_PROFILES); IPR000253 (CDD); IPR008984 (SUPERFAMILY)	F:GO:0005515	F:protein binding
	T6SS protein TssA	WP_003083664.1	TssA	T6CP005098	99.419	0	PA0082	TssA1	11	39	1.00218	0.981212		-1.03769	0.623636		2.22285	9.96817e-05	Up	2.24826	8.82115e-05	Higher	S	C:GO:0033104	C:type VI protein secretion system complex			IPR010657 (PFAM); IPR017740 (TIGRFAM); IPR017740 (PANTHER)	no GO terms	no GO terms
	T6SS contractile sheath small subunit	WP_003083666.1	TssB	T6CP015349	100	2.6e-125	PA0083	TssB1	5	35	1.02022	0.591369		-1.05019	0.233535		2.63787	8.92977e-07	Up	2.73504	0.0101369	Higher	S					IPR008312 (PFAM); IPR008312 (TIGRFAM); IPR008312 (PIRSF); PTHR35850:SF1 (PANTHER); IPR008312 (PANTHER)	no GO terms	no GO terms
	T6SS contractile sheath large subunit	WP_003083668.1	TssC	T6CP005100	99.799	0	PA0084	TssC1	12	53	1.28674	0.00776249		1.48835	0.00114183		2.997	4.74565e-05	Up	2.70262	0.000163338	Higher	S					IPR044032 (PFAM); IPR010269 (TIGRFAM); IPR044031 (PFAM); IPR010269 (PANTHER); PTHR35565:SF3 (PANTHER)	no GO terms	no GO terms
	T6SS receptor/chaperone Hcp	WP_003083670.1	TssD	T6CP015351	100	1.28e-120	PA0085	Hcp1	5	52	-1.05832	0.44311		1.1826	0.0578434		1.33938	0.00977411		3.66624	4.5819e-06	Higher	S	F:GO:0042802; C:GO:0005576	F:identical protein binding; C:extracellular region			IPR036624 (G3DSA:2.30.110.GENE3D); IPR008514 (TIGRFAM); IPR008514 (PFAM); PTHR36152 (PANTHER); PTHR36152:SF5 (PANTHER); IPR036624 (SUPERFAMILY)	no GO terms	no GO terms
	T6SS accessory protein TagJ	WP_003119488.1	-	-	-	-	PA0086	TagJ1	7	18	1.30948	0.0014136		-1.23743	0.00478693		2.67466	2.15694e-05	Up	3.11071	9.0972e-05	Higher	S	F:GO:0005515	F:protein binding			Coil (COILS); PF14559 (PFAM); IPR011990 (G3DSA:1.25.40.GENE3D); IPR009211 (PFAM); IPR009211 (PIRSF); SSF144059 (SUPERFAMILY)	F:GO:0005515	F:protein binding
	T6SS baseplate subunit TssE	WP_003083674.1	TssE	T6CP015352	100	4.85e-121	PA0087	TssE1	3	5	1.28305	0.0543041		-1.11407	0.351218		3.03393	0.000152456	Up				S					IPR017737 (TIGRFAM); IPR007048 (PFAM); PTHR38595 (PANTHER); PTHR38595:SF1 (PANTHER); SSF160719 (SUPERFAMILY)	no GO terms	no GO terms
	T6SS baseplate subunit TssF	WP_003083676.1	TssF	T6CP001463	100	0	PA0088	TssF1	13	28	1.13712	0.0244569		1.0818	0.121534		2.42469	4.16123e-05	Up	3.57273	0.000345425	Higher	S					IPR010272 (TIGRFAM); IPR010272 (PIRSF); IPR010272 (PFAM); PTHR35370:SF1 (PANTHER); IPR010272 (PANTHER)	no GO terms	no GO terms
	T6SS baseplate subunit TssG	WP_003083679.1	TssG	T6CP015354	99.138	0	PA0089	TssG1	3	4	1.1389	0.693069		1.04001	0.902514		2.44768	0.000183489	Up	1.56872	0.16244		S					IPR010732 (PFAM); IPR010732 (TIGRFAM); PTHR35564:SF4 (PANTHER); IPR010732 (PANTHER)	no GO terms	no GO terms
	T6SS ATPase TssH	WP_034085220.1	TssH	T6CP001465	99.667	0	PA0090	ClpV1	34	151	1.34883	0.000527602		1.55171	1.21023e-06	Up	2.68975	1.38461e-08	Up	2.18094	9.74371e-05	Higher	O	P:GO:0019538; F:GO:0005524; F:GO:0016887	P:protein metabolic process; F:ATP binding; F:ATP hydrolysis activity	EC:3.6.1	Acting on acid anhydrides	Coil (COILS); Coil (COILS); Coil (COILS); IPR001270 (PRINTS); IPR036628 (G3DSA:1.10.1780.GENE3D); IPR027417 (G3DSA:3.40.50.GENE3D); IPR041546 (PFAM); IPR003959 (PFAM); IPR027417 (G3DSA:3.40.50.GENE3D); IPR027417 (G3DSA:3.40.50.GENE3D); IPR019489 (PFAM); IPR003959 (PFAM); IPR017729 (TIGRFAM); G3DSA:1.10.8.60 (GENE3D); mobidb-lite (MOBIDB_LITE); PTHR43572 (PANTHER); PTHR43572:SF60 (PANTHER); IPR018…	F:GO:0005524; F:GO:0016887	F:ATP binding; F:ATP hydrolysis activity
	T6SS spike protein VgrG1a	WP_073660211.1	TssI	T6CP015356	99.844	0	PA0091	VgrG1	15	37	1.82329	0.004907	Up	2.52665	6.55343e-05	Up	3.87167	3.71209e-06	Up	1.18341	0.117641		S					G3DSA:2.30.110.50 (GENE3D); IPR037026 (G3DSA:2.40.50.GENE3D); PF05954 (PFAM); IPR006531 (PFAM); IPR006533 (TIGRFAM); G3DSA:3.55.50.10 (GENE3D); IPR017847 (TIGRFAM); G3DSA:4.10.220.110 (GENE3D); PTHR32305 (PANTHER); SSF69279 (SUPERFAMILY); SSF69349 (SUPERFAMILY); SSF69279 (SUPERFAMILY); SSF69255 (SUPERFAMILY)	no GO terms	no GO terms
	Immunity protein Tsi6	WP_003111794.1	-	-	-	-
	T6SS immunity factor Tis1	WP_003083689.1	-	-	-	-
	T6SS effector (p)ppApp synthetase Tas1	WP_003083691.1	-	-	-	-			7	14	1.67345	0.0107671	Up	2.18811	0.000829123	Up	2.61691	0.000147197	Up				S	C:GO:0016021	C:integral component of membrane			IPR008727 (PFAM); G3DSA:2.60.200.60 (GENE3D); cd14742 (CDD)	no GO terms	no GO terms
	T6SS effector EagT6	WP_003083692.1	-	-	-	-	PA0094	EagT6	5	18	-1.2963	0.0238922		-1.10332	0.0228358		1.00964	0.853031		2.43437	0.00277136	Higher	S					IPR014894 (PFAM); G3DSA:3.40.1000.10 (GENE3D); IPR016123 (SUPERFAMILY)	no GO terms	no GO terms
	T6SS spike protein VgrG1b	WP_014603464.1	TssI	T6CP001467	99.46	0	PA0095	vgrG1b	16	34	1.16707	0.0975103		1.87966	0.000226462	Up	1.66165	0.00397213	Up	1.59094	0.0012212	Higher	U					PF05954 (PFAM); IPR006531 (PFAM); IPR037026 (G3DSA:2.40.50.GENE3D); IPR006533 (TIGRFAM); IPR017847 (TIGRFAM); G3DSA:2.30.110.50 (GENE3D); G3DSA:3.55.50.10 (GENE3D); IPR010609 (PFAM); G3DSA:4.10.220.110 (GENE3D); mobidb-lite (MOBIDB_LITE); mobidb-lite (MOBIDB_LITE); mobidb-lite (MOBIDB_LITE); mobidb-lite (MOBIDB_LITE); PTHR32305:SF11 (PANTHER); PTHR32305 (PANTHER); SSF69349 (SUPERFAMILY); SSF69255…	no GO terms	no GO terms
	DUF6484 domain-containing protein	WP_003083695.1	-	-	-	-
	DUF2169 domain-containing protein	WP_023436119.1	-	-	-	-	PA0097	hypothetical protein	2	2													S					IPR018683 (PFAM); mobidb-lite (MOBIDB_LITE)	no GO terms	no GO terms
	3-oxoacyl-ACP synthase	WP_003083697.1	-	-	-	-	PA0098	hypothetical protein	3	4	-1.09465	0.124974		1.28071	0.00476125		1.04315	0.383682					M	F:GO:0004315	F:3-oxoacyl-[acyl-carrier-protein] synthase activity	EC:2.3.1.41; EC:2.3.1.85	Beta-ketoacyl-[acyl-carrier-protein] synthase I; Fatty-acid synthase system	IPR016039 (G3DSA:3.40.47.GENE3D); IPR016039 (SUPERFAMILY)	F:GO:0016746	F:acyltransferase activity
	T6SS effector Dnase Tse7	WP_003083698.1	-	-	-	-
	hypothetical protein	WP_003083699.1	-	-	-	-	PA0100	hypothetical protein	5	12	-1.01268	0.766858		1.30005	0.00176541		-1.12134	0.0229685		2.75277	0.0132355	Higher	S					SSF63829 (SUPERFAMILY)	no GO terms	no GO terms
Effectors	T6SS spike protein VgrG1a	WP_073660211.1	TssI	EFF00010 (-)	99.7	0	PA0091	VgrG1	15	37	1.82329	0.004907	Up	2.52665	6.55343e-05	Up	3.87167	3.71209e-06	Up	1.18341	0.117641		S					G3DSA:2.30.110.50 (GENE3D); IPR037026 (G3DSA:2.40.50.GENE3D); PF05954 (PFAM); IPR006531 (PFAM); IPR006533 (TIGRFAM); G3DSA:3.55.50.10 (GENE3D); IPR017847 (TIGRFAM); G3DSA:4.10.220.110 (GENE3D); PTHR32305 (PANTHER); SSF69279 (SUPERFAMILY); SSF69349 (SUPERFAMILY); SSF69279 (SUPERFAMILY); SSF69255 (SUPERFAMILY)	no GO terms	no GO terms
	T6SS effector (p)ppApp synthetase Tas1	WP_003083691.1	Tas	EFF01038 (Tas)	100	0			7	14	1.67345	0.0107671	Up	2.18811	0.000829123	Up	2.61691	0.000147197	Up				S	C:GO:0016021	C:integral component of membrane			IPR008727 (PFAM); G3DSA:2.60.200.60 (GENE3D); cd14742 (CDD)	no GO terms	no GO terms
	T6SS effector EagT6	WP_003083692.1	-	-	-	-	PA0094	EagT6	5	18	-1.2963	0.0238922		-1.10332	0.0228358		1.00964	0.853031		2.43437	0.00277136	Higher	S					IPR014894 (PFAM); G3DSA:3.40.1000.10 (GENE3D); IPR016123 (SUPERFAMILY)	no GO terms	no GO terms
	T6SS spike protein VgrG1b	WP_014603464.1	TssI	EFF00011 (-)	99.2	0	PA0095	vgrG1b	16	34	1.16707	0.0975103		1.87966	0.000226462	Up	1.66165	0.00397213	Up	1.59094	0.0012212	Higher	U					PF05954 (PFAM); IPR006531 (PFAM); IPR037026 (G3DSA:2.40.50.GENE3D); IPR006533 (TIGRFAM); IPR017847 (TIGRFAM); G3DSA:2.30.110.50 (GENE3D); G3DSA:3.55.50.10 (GENE3D); IPR010609 (PFAM); G3DSA:4.10.220.110 (GENE3D); mobidb-lite (MOBIDB_LITE); mobidb-lite (MOBIDB_LITE); mobidb-lite (MOBIDB_LITE); mobidb-lite (MOBIDB_LITE); PTHR32305:SF11 (PANTHER); PTHR32305 (PANTHER); SSF69349 (SUPERFAMILY); SSF69255…	no GO terms	no GO terms
	T6SS effector muramidase Tse3	WP_003092026.1	Tge	EFF76645 (Tge)	100	0	PA3484	Tse3	7	13	1.20684	0.153922		1.48835	0.0153541		4.17113	7.09876e-05	Up	3.16322	0.0105595	Higher		F:GO:0003796; F:GO:0046872	F:lysozyme activity; F:metal ion binding	EC:3.2.1.17	Lysozyme	G3DSA:1.10.530.10 (GENE3D)	no GO terms	no GO terms
	T6SS effector Tse5	WP_003090544.1	Tse	EFF01036 (Tse)	99.8	0	PA2684	Tse5	24	46	1.15655	0.0551133		1.63265	1.00754e-05	Up	2.94291	4.79831e-06	Up	1.67721	0.00099207	Higher	M					Coil (COILS); IPR001826 (PRINTS); IPR031325 (PFAM); IPR006530 (TIGRFAM); IPR045351 (PFAM); G3DSA:2.180.10.10 (GENE3D); IPR022385 (TIGRFAM); IPR001826 (PFAM); G3DSA:2.180.10.10 (GENE3D); mobidb-lite (MOBIDB_LITE); PTHR32305 (PANTHER); PTHR32305:SF15 (PANTHER); SSF69304 (SUPERFAMILY)	no GO terms	no GO terms
